# Evaluation of gene expression-based predictors of lymph node metastasis in bladder cancer

**DOI:** 10.1101/2024.11.19.623582

**Authors:** Hafdís Birta Johansson, Fredrik Liedberg, Carina Bernardo, Aymeric Zadoroznyj, Mattias Höglund, Pontus Eriksson, Gottfrid Sjödahl

**Affiliations:** Department of Translational Medicine, Lund University, Malmö, Sweden; Department of Urology, Skåne University Hospital, Malmö, Sweden; Division of Oncology, Department of Clinical Sciences, Lund University, Lund, Sweden

## Abstract

The presence of cancer in pelvic lymph nodes removed during radical surgery for muscle-invasive bladder cancer (MIBC) is a key determinant of patient outcome. It would be beneficial to predict node status preoperatively to individually tailor the use of neoadjuvant chemotherapy and extent of lymph node dissection. Several studies have published node status predictors based on RNA expression signatures in the primary tumor, but none have been successfully validated in subsequent reports.

We use gene expression data and node status from the two largest available MIBC cohorts to evaluate 12 published node-predictive signatures. Additionally, we examine the extent of overlap between differentially expressed genes and signatures across the two datasets, and we train new prediction models which we evaluate in cross-validation and by application to the independent cohort.

All published node status predictors performed either no better than chance or only slightly better than chance in two independent validation datasets (maximal AUC 0.59 and 0.65 and maximum balanced accuracy 0.54 and 0.57 in the two cohorts). Most differentially expressed genes and signatures were only identified in one dataset and only a few, such as upregulation of interferon-response in node negative cases, were enriched in the same direction in both datasets. Transcriptomic predictors trained in one dataset performed poorly when applied to the other independent dataset (AUC 0.60 and 0.62).

In this systematic evaluation, neither the 12 published signatures nor our own models reached an adequate performance for clinical node status prediction in independent data. This indicates that the biological determinants of nodal spread are poorly captured by bulk tumor RNA expression profiles.
