## Supplementary Table 1 for "Evaluation of gene expression-based predictors of lymph node metastasis in bladder cancer"

### Sheet: GOterms_5perc_UP_Lund
Analysis Type:	PANTHER Overrepresentation Test (Released 20240807)
Annotation Version and Release Date:	GO Ontology database DOI: 10.5281/zenodo.12173881 Released 2024-06-17
Analyzed List:	upload_1 (Homo sapiens)
Reference List:	Reference_genelist.txt (Homo sapiens)
Test Type:	FISHER
Correction:	FDR
GO biological process complete	Reference_genelist.txt - REFLIST (16280)	upload_1 (833)	upload_1 (expected)	upload_1 (over/under)	upload_1 (fold Enrichment)	upload_1 (raw P-value)	upload_1 (FDR)
membrane depolarization during SA node cell action potential (GO:0086046)	5	4	0.26	+	15.64	3.27e-05	0.0116
SA node cell to atrial cardiac muscle cell signaling (GO:0086018)	7	4	0.36	+	11.17	0.00021	0.0384
SA node cell action potential (GO:0086015)	7	4	0.36	+	11.17	0.00021	0.0379
membrane depolarization during cardiac muscle cell action potential (GO:0086012)	17	6	0.87	+	6.9	0.000134	0.0291
cardiac muscle cell action potential involved in contraction (GO:0086002)	42	9	2.15	+	4.19	0.000223	0.0398
cardiac muscle cell action potential (GO:0086001)	53	11	2.71	+	4.06	6.23e-05	0.0173
action potential (GO:0001508)	112	16	5.73	+	2.79	0.000181	0.0347
synapse organization (GO:0050808)	316	32	16.17	+	1.98	0.000239	0.0415
Unclassified (UNCLASSIFIED)	1355	100	69.33	+	1.44	0.000177	0.0354
biological_process (GO:0008150)	14925	733	763.67	-	0.96	0.000177	0.0358
positive regulation of biological process (GO:0048518)	5677	236	290.48	-	0.81	3.96e-05	0.0126
regulation of cellular biosynthetic process (GO:0031326)	4539	181	232.25	-	0.78	3.61e-05	0.0126
regulation of biosynthetic process (GO:0009889)	4603	183	235.52	-	0.78	2.74e-05	0.01
regulation of primary metabolic process (GO:0080090)	4991	196	255.37	-	0.77	3.5e-06	0.00249
regulation of macromolecule biosynthetic process (GO:0010556)	4462	175	228.31	-	0.77	1.6e-05	0.00724
regulation of metabolic process (GO:0019222)	5869	230	300.3	-	0.77	1.34e-07	0.000201
regulation of cellular metabolic process (GO:0031323)	5249	205	268.58	-	0.76	8.69e-07	0.000813
organonitrogen compound metabolic process (GO:1901564)	4227	165	216.28	-	0.76	2.37e-05	0.00886
regulation of macromolecule metabolic process (GO:0060255)	5387	210	275.64	-	0.76	4.68e-07	0.000584
positive regulation of cellular process (GO:0048522)	5183	202	265.2	-	0.76	9.67e-07	0.000851
regulation of response to stimulus (GO:0048583)	3706	144	189.63	-	0.76	7.79e-05	0.0198
metabolic process (GO:0008152)	7033	272	359.86	-	0.76	1.82e-10	9.07e-07
regulation of gene expression (GO:0010468)	4343	167	222.22	-	0.75	6.36e-06	0.00352
primary metabolic process (GO:0044238)	6274	240	321.02	-	0.75	1.84e-09	6.88e-06
negative regulation of biological process (GO:0048519)	4762	181	243.66	-	0.74	5.32e-07	0.000613
regulation of cell communication (GO:0010646)	3217	120	164.6	-	0.73	4.63e-05	0.0144
cellular metabolic process (GO:0044237)	5118	190	261.87	-	0.73	2.01e-08	3.77e-05
response to stress (GO:0006950)	3071	114	157.13	-	0.73	6.08e-05	0.0172
negative regulation of cellular process (GO:0048523)	4394	163	224.83	-	0.72	4.14e-07	0.000563
positive regulation of macromolecule metabolic process (GO:0010604)	3115	115	159.39	-	0.72	3.74e-05	0.0127
positive regulation of metabolic process (GO:0009893)	3405	125	174.22	-	0.72	9.58e-06	0.00512
protein metabolic process (GO:0019538)	3203	117	163.89	-	0.71	1.67e-05	0.00734
regulation of signaling (GO:0023051)	3213	117	164.4	-	0.71	1.39e-05	0.00693
macromolecule localization (GO:0033036)	2225	79	113.85	-	0.69	0.000189	0.0353
negative regulation of macromolecule metabolic process (GO:0010605)	2394	85	122.49	-	0.69	0.000106	0.0252
positive regulation of cellular biosynthetic process (GO:0031328)	2430	86	124.34	-	0.69	7.76e-05	0.02
positive regulation of macromolecule biosynthetic process (GO:0010557)	2381	84	121.83	-	0.69	8.33e-05	0.0208
positive regulation of biosynthetic process (GO:0009891)	2468	87	126.28	-	0.69	5.67e-05	0.0166
negative regulation of metabolic process (GO:0009892)	2594	90	132.73	-	0.68	1.8e-05	0.00747
positive regulation of cellular metabolic process (GO:0031325)	2885	100	147.62	-	0.68	4.68e-06	0.00292
macromolecule metabolic process (GO:0043170)	5022	174	256.96	-	0.68	4.88e-11	7.3e-07
regulation of protein metabolic process (GO:0051246)	1970	68	100.8	-	0.67	0.000203	0.0376
regulation of signal transduction (GO:0009966)	2835	95	145.06	-	0.65	9.97e-07	0.000829
biosynthetic process (GO:0009058)	3584	120	183.38	-	0.65	1.65e-08	3.53e-05
positive regulation of cell communication (GO:0010647)	1640	54	83.91	-	0.64	0.000239	0.0411
regulation of intracellular signal transduction (GO:1902531)	1838	60	94.05	-	0.64	6.33e-05	0.0172
positive regulation of signaling (GO:0023056)	1643	53	84.07	-	0.63	0.000149	0.0314
cellular biosynthetic process (GO:0044249)	3153	101	161.33	-	0.63	1.26e-08	3.13e-05
response to external stimulus (GO:0009605)	1624	52	83.1	-	0.63	0.00011	0.0258
negative regulation of response to stimulus (GO:0048585)	1567	50	80.18	-	0.62	0.000139	0.0298
nucleobase-containing compound metabolic process (GO:0006139)	2493	75	127.56	-	0.59	4.76e-08	7.92e-05
positive regulation of signal transduction (GO:0009967)	1471	44	75.27	-	0.58	5.1e-05	0.0153
immune system process (GO:0002376)	1760	52	90.05	-	0.58	4.18e-06	0.00272
nucleic acid metabolic process (GO:0090304)	1976	58	101.11	-	0.57	6.46e-07	0.00069
immune response (GO:0006955)	1165	34	59.61	-	0.57	0.000186	0.0353
macromolecule biosynthetic process (GO:0009059)	2610	75	133.55	-	0.56	2e-09	6e-06
negative regulation of cell communication (GO:0010648)	1323	37	67.69	-	0.55	2.15e-05	0.00846
negative regulation of signaling (GO:0023057)	1325	37	67.8	-	0.55	2.15e-05	0.00825
nucleic acid biosynthetic process (GO:0141187)	1330	37	68.05	-	0.54	1.7e-05	0.00725
biological process involved in interspecies interaction between organisms (GO:0044419)	1315	36	67.28	-	0.54	1.48e-05	0.00692
RNA metabolic process (GO:0016070)	1400	38	71.63	-	0.53	5.89e-06	0.00339
RNA biosynthetic process (GO:0032774)	1257	34	64.32	-	0.53	1.8e-05	0.00728
response to other organism (GO:0051707)	1149	31	58.79	-	0.53	3.86e-05	0.0128
positive regulation of intracellular signal transduction (GO:1902533)	1038	28	53.11	-	0.53	0.000105	0.0254
regulation of programmed cell death (GO:0043067)	1374	37	70.3	-	0.53	5.04e-06	0.00302
response to external biotic stimulus (GO:0043207)	1152	31	58.94	-	0.53	3.87e-05	0.0126
nucleobase-containing compound biosynthetic process (GO:0034654)	1599	43	81.82	-	0.53	8.19e-07	0.000817
positive regulation of gene expression (GO:0010628)	1097	29	56.13	-	0.52	4.72e-05	0.0144
regulation of locomotion (GO:0040012)	984	26	50.35	-	0.52	0.000128	0.0291
regulation of cell motility (GO:2000145)	947	25	48.46	-	0.52	0.000179	0.0353
regulation of apoptotic process (GO:0042981)	1335	35	68.31	-	0.51	3.7e-06	0.00252
response to biotic stimulus (GO:0009607)	1191	31	60.94	-	0.51	1.12e-05	0.0058
regulation of cell migration (GO:0030334)	894	23	45.74	-	0.5	0.000163	0.0339
negative regulation of programmed cell death (GO:0043069)	828	21	42.37	-	0.5	0.000246	0.0414
gene expression (GO:0010467)	2185	55	111.8	-	0.49	1.48e-10	1.11e-06
negative regulation of signal transduction (GO:0009968)	1239	31	63.4	-	0.49	3.17e-06	0.00237
negative regulation of gene expression (GO:0010629)	925	23	47.33	-	0.49	5.91e-05	0.017
negative regulation of multicellular organismal process (GO:0051241)	1025	25	52.45	-	0.48	1.4e-05	0.00678
negative regulation of apoptotic process (GO:0043066)	802	19	41.04	-	0.46	0.000101	0.0248
RNA processing (GO:0006396)	807	19	41.29	-	0.46	7.73e-05	0.0203
positive regulation of cell migration (GO:0030335)	528	10	27.02	-	0.37	0.000181	0.0352
positive regulation of apoptotic process (GO:0043065)	490	9	25.07	-	0.36	0.00024	0.0409
positive regulation of programmed cell death (GO:0043068)	506	9	25.89	-	0.35	0.000132	0.029
positive regulation of cytokine production (GO:0001819)	461	8	23.59	-	0.34	0.000234	0.0413
ribonucleoprotein complex biogenesis (GO:0022613)	421	6	21.54	-	0.28	0.000111	0.0257
response to lipopolysaccharide (GO:0032496)	298	3	15.25	-	0.2	0.000263	0.0437
response to molecule of bacterial origin (GO:0002237)	314	3	16.07	-	0.19	0.000132	0.0294
ribosome biogenesis (GO:0042254)	287	2	14.68	-	0.14	6.42e-05	0.0172
regulation of apoptotic signaling pathway (GO:2001233)	363	2	18.57	-	0.11	1.59e-06	0.00125
negative regulation of apoptotic signaling pathway (GO:2001234)	221	1	11.31	-	0.09	0.000176	0.036

### Sheet: GOterms_5perc_DN_Lund
Analysis Type:	PANTHER Overrepresentation Test (Released 20240807)
Annotation Version and Release Date:	GO Ontology database DOI: 10.5281/zenodo.12173881 Released 2024-06-17
Analyzed List:	upload_1 (Homo sapiens)
Reference List:	Reference_genelist.txt (Homo sapiens)
Test Type:	FISHER
Correction:	FDR
GO biological process complete	Reference_genelist.txt - REFLIST (16280)	upload_1 (831)	upload_1 (expected)	upload_1 (over/under)	upload_1 (fold Enrichment)	upload_1 (raw P-value)	upload_1 (FDR)
manganese ion homeostasis (GO:0055071)	3	3	0.15	+	19.59	0.000133	0.0258
peptide antigen assembly with MHC class I protein complex (GO:0002502)	6	4	0.31	+	13.06	9.31e-05	0.0232
MHC class I protein complex assembly (GO:0002397)	6	4	0.31	+	13.06	9.31e-05	0.0228
COPI-coated vesicle budding (GO:0035964)	6	4	0.31	+	13.06	9.31e-05	0.0225
COPI coating of Golgi vesicle (GO:0048205)	6	4	0.31	+	13.06	9.31e-05	0.0221
Golgi transport vesicle coating (GO:0048200)	6	4	0.31	+	13.06	9.31e-05	0.0218
protection from natural killer cell mediated cytotoxicity (GO:0042270)	6	4	0.31	+	13.06	9.31e-05	0.0214
protein folding in endoplasmic reticulum (GO:0034975)	11	6	0.56	+	10.69	6.44e-06	0.00292
antigen processing and presentation of endogenous peptide antigen via MHC class I (GO:0019885)	22	10	1.12	+	8.9	4.2e-08	5.24e-05
amino sugar biosynthetic process (GO:0046349)	11	5	0.56	+	8.9	0.000122	0.0247
antigen processing and presentation of endogenous peptide antigen (GO:0002483)	24	10	1.23	+	8.16	1.16e-07	0.000124
antigen processing and presentation of peptide antigen via MHC class Ib (GO:0002428)	17	7	0.87	+	8.07	1.09e-05	0.0048
antigen processing and presentation of endogenous peptide antigen via MHC class I via ER pathway, TAP-independent (GO:0002486)	15	6	0.77	+	7.84	5.84e-05	0.0165
antigen processing and presentation of endogenous peptide antigen via MHC class I via ER pathway (GO:0002484)	16	6	0.82	+	7.35	8.95e-05	0.0235
antigen processing and presentation of endogenous peptide antigen via MHC class Ib (GO:0002476)	16	6	0.82	+	7.35	8.95e-05	0.0231
antigen processing and presentation of peptide antigen via MHC class I (GO:0002474)	34	11	1.74	+	6.34	5.57e-07	0.000379
antigen processing and presentation of endogenous antigen (GO:0019883)	31	10	1.58	+	6.32	1.89e-06	0.00105
protein hydroxylation (GO:0018126)	23	7	1.17	+	5.96	0.000105	0.0228
antigen processing and presentation via MHC class Ib (GO:0002475)	24	7	1.23	+	5.71	0.000142	0.0272
endoplasmic reticulum to Golgi vesicle-mediated transport (GO:0006888)	112	27	5.72	+	4.72	8.79e-12	2.63e-08
nucleotide-sugar metabolic process (GO:0009225)	39	9	1.99	+	4.52	0.00012	0.0252
retrograde vesicle-mediated transport, Golgi to endoplasmic reticulum (GO:0006890)	48	11	2.45	+	4.49	2.28e-05	0.00833
regulation of type I interferon-mediated signaling pathway (GO:0060338)	42	9	2.14	+	4.2	0.000219	0.0377
endodermal cell differentiation (GO:0035987)	44	9	2.25	+	4.01	0.000318	0.0496
antigen processing and presentation of peptide antigen (GO:0048002)	65	13	3.32	+	3.92	2.02e-05	0.00777
endoplasmic reticulum unfolded protein response (GO:0030968)	52	10	2.65	+	3.77	0.000255	0.0419
chaperone-mediated protein folding (GO:0061077)	70	13	3.57	+	3.64	4.62e-05	0.0141
translational initiation (GO:0006413)	61	11	3.11	+	3.53	0.00023	0.0392
protein N-linked glycosylation (GO:0006487)	68	12	3.47	+	3.46	0.00015	0.0284
cellular response to topologically incorrect protein (GO:0035967)	83	14	4.24	+	3.3	7.23e-05	0.02
antigen processing and presentation (GO:0019882)	97	16	4.95	+	3.23	3e-05	0.00997
negative regulation of innate immune response (GO:0045824)	85	14	4.34	+	3.23	9.45e-05	0.0214
endoderm development (GO:0007492)	79	13	4.03	+	3.22	0.000168	0.0311
protein-RNA complex organization (GO:0071826)	189	28	9.65	+	2.9	3.64e-07	0.000321
protein folding (GO:0006457)	189	28	9.65	+	2.9	3.64e-07	0.000303
response to topologically incorrect protein (GO:0035966)	133	19	6.79	+	2.8	4.51e-05	0.0141
negative regulation of response to biotic stimulus (GO:0002832)	114	16	5.82	+	2.75	0.000217	0.0378
organelle disassembly (GO:1903008)	138	19	7.04	+	2.7	7.53e-05	0.0205
protein-RNA complex assembly (GO:0022618)	179	24	9.14	+	2.63	1.41e-05	0.00588
placenta development (GO:0001890)	143	19	7.3	+	2.6	0.000122	0.025
Golgi vesicle transport (GO:0048193)	271	36	13.83	+	2.6	1.38e-07	0.000138
protein processing (GO:0016485)	176	23	8.98	+	2.56	3.22e-05	0.0102
rRNA metabolic process (GO:0016072)	235	30	12	+	2.5	3.47e-06	0.00179
protein maturation (GO:0051604)	437	55	22.31	+	2.47	6.07e-10	1.14e-06
translation (GO:0006412)	355	44	18.12	+	2.43	5.27e-08	6.06e-05
rRNA processing (GO:0006364)	202	24	10.31	+	2.33	0.000126	0.0248
in utero embryonic development (GO:0001701)	383	44	19.55	+	2.25	4.4e-07	0.000347
response to endoplasmic reticulum stress (GO:0034976)	220	25	11.23	+	2.23	0.000161	0.0301
mRNA splicing, via spliceosome (GO:0000398)	233	26	11.89	+	2.19	0.000215	0.0382
RNA splicing, via transesterification reactions with bulged adenosine as nucleophile (GO:0000377)	233	26	11.89	+	2.19	0.000215	0.0378
RNA splicing, via transesterification reactions (GO:0000375)	237	26	12.1	+	2.15	0.000251	0.0418
ribonucleoprotein complex biogenesis (GO:0022613)	421	46	21.49	+	2.14	1.4e-06	0.000804
glycoprotein metabolic process (GO:0009100)	324	35	16.54	+	2.12	2.99e-05	0.0102
response to virus (GO:0009615)	342	36	17.46	+	2.06	4.92e-05	0.0144
intracellular protein transport (GO:0006886)	530	55	27.05	+	2.03	5.5e-07	0.000392
gene expression (GO:0010467)	2185	205	111.53	+	1.84	3.13e-19	2.34e-15
mRNA processing (GO:0006397)	419	39	21.39	+	1.82	0.000277	0.0442
macromolecule biosynthetic process (GO:0009059)	2610	234	133.23	+	1.76	1.4e-19	2.1e-15
carbohydrate derivative biosynthetic process (GO:1901137)	570	51	29.1	+	1.75	9.2e-05	0.0233
mRNA metabolic process (GO:0016071)	566	49	28.89	+	1.7	0.000288	0.0454
protein transport (GO:0015031)	1032	89	52.68	+	1.69	1.13e-06	0.000675
intracellular transport (GO:0046907)	1123	96	57.32	+	1.67	4.87e-07	0.000364
RNA processing (GO:0006396)	807	68	41.19	+	1.65	5.03e-05	0.0145
carbohydrate derivative metabolic process (GO:1901135)	935	77	47.73	+	1.61	3.13e-05	0.0102
RNA biosynthetic process (GO:0032774)	1257	102	64.16	+	1.59	2.57e-06	0.00137
establishment of protein localization (GO:0045184)	1221	99	62.32	+	1.59	3.68e-06	0.00184
RNA metabolic process (GO:0016070)	1400	113	71.46	+	1.58	8.46e-07	0.000527
cellular biosynthetic process (GO:0044249)	3153	251	160.94	+	1.56	1.61e-14	8.05e-11
nucleobase-containing compound biosynthetic process (GO:0034654)	1599	127	81.62	+	1.56	3.18e-07	0.000297
nucleic acid biosynthetic process (GO:0141187)	1330	105	67.89	+	1.55	6.37e-06	0.00298
organonitrogen compound biosynthetic process (GO:1901566)	1241	97	63.35	+	1.53	2.14e-05	0.008
nitrogen compound transport (GO:0071705)	1411	109	72.02	+	1.51	1.13e-05	0.00481
biosynthetic process (GO:0009058)	3584	276	182.94	+	1.51	2.54e-14	9.51e-11
biological process involved in interspecies interaction between organisms (GO:0044419)	1315	101	67.12	+	1.5	2.7e-05	0.0094
response to other organism (GO:0051707)	1149	88	58.65	+	1.5	0.000121	0.0252
response to external biotic stimulus (GO:0043207)	1152	88	58.8	+	1.5	0.000125	0.025
response to biotic stimulus (GO:0009607)	1191	89	60.79	+	1.46	0.000271	0.0437
macromolecule localization (GO:0033036)	2225	164	113.57	+	1.44	5.93e-07	0.000386
establishment of localization in cell (GO:0051649)	1532	112	78.2	+	1.43	8.92e-05	0.0238
protein metabolic process (GO:0019538)	3203	233	163.49	+	1.43	2.22e-09	3.32e-06
cellular macromolecule localization (GO:0070727)	1848	134	94.33	+	1.42	2.37e-05	0.00844
protein localization (GO:0008104)	1840	132	93.92	+	1.41	4.81e-05	0.0144
nucleic acid metabolic process (GO:0090304)	1976	138	100.86	+	1.37	0.000103	0.0227
macromolecule metabolic process (GO:0043170)	5022	347	256.34	+	1.35	9.41e-12	2.35e-08
nucleobase-containing compound metabolic process (GO:0006139)	2493	172	127.25	+	1.35	2.01e-05	0.00793
cellular metabolic process (GO:0044237)	5118	347	261.24	+	1.33	1.28e-10	2.75e-07
cellular localization (GO:0051641)	2496	166	127.41	+	1.3	0.000247	0.0415
response to stress (GO:0006950)	3071	198	156.76	+	1.26	0.000265	0.0431
primary metabolic process (GO:0044238)	6274	403	320.25	+	1.26	2.22e-09	3.02e-06
organonitrogen compound metabolic process (GO:1901564)	4227	270	215.76	+	1.25	1.62e-05	0.00655
metabolic process (GO:0008152)	7033	443	358.99	+	1.23	2.16e-09	3.58e-06
cellular process (GO:0009987)	12688	700	647.65	+	1.08	4.09e-06	0.00198
chemical synaptic transmission (GO:0007268)	370	5	18.89	-	0.26	0.000186	0.0339
anterograde trans-synaptic signaling (GO:0098916)	370	5	18.89	-	0.26	0.000186	0.0335
trans-synaptic signaling (GO:0099537)	387	5	19.75	-	0.25	9.6e-05	0.0214
cilium organization (GO:0044782)	352	4	17.97	-	0.22	0.000115	0.0245

### Sheet: GOterms_5perc_UP_TCGA
Analysis Type:	PANTHER Overrepresentation Test (Released 20240807)
Annotation Version and Release Date:	GO Ontology database DOI: 10.5281/zenodo.12173881 Released 2024-06-17
Analyzed List:	upload_1 (Homo sapiens)
Reference List:	Reference_genelist.txt (Homo sapiens)
Test Type:	FISHER
Correction:	FDR
GO biological process complete	Reference_genelist.txt - REFLIST (16280)	upload_1 (831)	upload_1 (expected)	upload_1 (over/under)	upload_1 (fold Enrichment)	upload_1 (raw P-value)	upload_1 (FDR)
negative regulation of endodermal cell differentiation (GO:1903225)	3	3	0.15	+	19.59	0.000133	0.0104
sequestering of BMP in extracellular matrix (GO:0035582)	3	3	0.15	+	19.59	0.000133	0.0104
regulation of branching involved in salivary gland morphogenesis by mesenchymal-epithelial signaling (GO:0060665)	4	4	0.2	+	19.59	6.74e-06	0.000917
negative regulation of metallopeptidase activity (GO:1905049)	5	4	0.26	+	15.67	3.23e-05	0.00318
aorta smooth muscle tissue morphogenesis (GO:0060414)	4	3	0.2	+	14.69	0.00051	0.031
fusion of virus membrane with host plasma membrane (GO:0019064)	4	3	0.2	+	14.69	0.00051	0.0309
membrane fusion involved in viral entry into host cell (GO:0039663)	4	3	0.2	+	14.69	0.00051	0.0308
elastic fiber assembly (GO:0048251)	10	7	0.51	+	13.71	9.23e-08	2.61e-05
regulation of collagen fibril organization (GO:1904026)	8	5	0.41	+	12.24	1.69e-05	0.00188
limb joint morphogenesis (GO:0036022)	7	4	0.36	+	11.19	0.000208	0.0154
gastro-intestinal system smooth muscle contraction (GO:0014831)	7	4	0.36	+	11.19	0.000208	0.0154
positive regulation of extrinsic apoptotic signaling pathway via death domain receptors (GO:1902043)	11	6	0.56	+	10.69	6.44e-06	0.000892
regulation of metallopeptidase activity (GO:1905048)	11	6	0.56	+	10.69	6.44e-06	0.000884
sequestering of extracellular ligand from receptor (GO:0035581)	9	4	0.46	+	8.71	0.000691	0.0392
regulation of branching involved in salivary gland morphogenesis (GO:0060693)	9	4	0.46	+	8.71	0.000691	0.039
mesenchymal-epithelial cell signaling (GO:0060638)	9	4	0.46	+	8.71	0.000691	0.0389
extracellular matrix assembly (GO:0085029)	30	13	1.53	+	8.49	7.77e-10	3.63e-07
collagen fibril organization (GO:0030199)	59	24	3.01	+	7.97	2.79e-16	8.35e-13
actin filament severing (GO:0051014)	15	6	0.77	+	7.84	5.84e-05	0.00524
hippo signaling (GO:0035329)	21	7	1.07	+	6.53	5.45e-05	0.00491
vascular associated smooth muscle contraction (GO:0014829)	15	5	0.77	+	6.53	0.000669	0.0384
regulation of cardiac muscle contraction by regulation of the release of sequestered calcium ion (GO:0010881)	20	6	1.02	+	5.88	0.000363	0.0236
organ induction (GO:0001759)	21	6	1.07	+	5.6	0.000487	0.0302
middle ear morphogenesis (GO:0042474)	21	6	1.07	+	5.6	0.000487	0.0301
regulation of cellular response to vascular endothelial growth factor stimulus (GO:1902547)	25	7	1.28	+	5.49	0.000188	0.0142
negative regulation of SMAD protein signal transduction (GO:0060392)	22	6	1.12	+	5.34	0.000641	0.0369
regulation of vascular endothelial growth factor signaling pathway (GO:1900746)	23	6	1.17	+	5.11	0.00083	0.0448
chondrocyte development (GO:0002063)	27	7	1.38	+	5.08	0.000318	0.021
negative regulation of BMP signaling pathway (GO:0030514)	55	14	2.81	+	4.99	4.5e-07	0.000104
regulation of animal organ formation (GO:0003156)	28	7	1.43	+	4.9	0.000406	0.0257
negative regulation of organ growth (GO:0046621)	29	7	1.48	+	4.73	0.000512	0.0307
negative regulation of cartilage development (GO:0061037)	29	7	1.48	+	4.73	0.000512	0.0306
negative regulation of cellular response to growth factor stimulus (GO:0090288)	98	23	5	+	4.6	5.45e-10	2.91e-07
smooth muscle contraction (GO:0006939)	56	13	2.86	+	4.55	3.56e-06	0.000556
myofibril assembly (GO:0030239)	65	14	3.32	+	4.22	3.91e-06	0.000598
collagen metabolic process (GO:0032963)	57	12	2.91	+	4.12	2.44e-05	0.00255
regulation of extrinsic apoptotic signaling pathway via death domain receptors (GO:1902041)	43	9	2.19	+	4.1	0.000265	0.0181
striated muscle cell development (GO:0055002)	67	14	3.42	+	4.09	5.71e-06	0.000806
regulation of extracellular matrix organization (GO:1903053)	63	13	3.22	+	4.04	1.42e-05	0.00166
regulation of BMP signaling pathway (GO:0030510)	101	20	5.16	+	3.88	1.52e-07	4.14e-05
regulation of morphogenesis of a branching structure (GO:0060688)	51	10	2.6	+	3.84	0.000216	0.0158
regulation of morphogenesis of an epithelium (GO:1905330)	63	12	3.22	+	3.73	6.95e-05	0.00591
muscle cell development (GO:0055001)	158	30	8.06	+	3.72	3.64e-10	2.1e-07
extracellular matrix organization (GO:0030198)	260	49	13.27	+	3.69	1.24e-15	3.1e-12
extracellular structure organization (GO:0043062)	261	49	13.32	+	3.68	1.46e-15	3.11e-12
cardiac muscle cell contraction (GO:0086003)	48	9	2.45	+	3.67	0.000627	0.0364
external encapsulating structure organization (GO:0045229)	262	49	13.37	+	3.66	1.71e-15	3.19e-12
cardiac muscle cell development (GO:0055013)	54	10	2.76	+	3.63	0.000352	0.0231
cardiac cell development (GO:0055006)	60	11	3.06	+	3.59	0.000198	0.0148
negative regulation of fat cell differentiation (GO:0045599)	50	9	2.55	+	3.53	0.000855	0.0459
artery morphogenesis (GO:0048844)	67	12	3.42	+	3.51	0.000129	0.0103
cellular anatomical entity morphogenesis (GO:0032989)	113	20	5.77	+	3.47	1.01e-06	0.000201
cellular component assembly involved in morphogenesis (GO:0010927)	113	20	5.77	+	3.47	1.01e-06	0.000199
cartilage development (GO:0051216)	159	28	8.12	+	3.45	8.15e-09	2.9e-06
positive regulation of wound healing (GO:0090303)	57	10	2.91	+	3.44	0.000553	0.0327
regulation of smooth muscle cell migration (GO:0014910)	63	11	3.22	+	3.42	0.000309	0.0206
positive regulation of response to wounding (GO:1903036)	69	12	3.52	+	3.41	0.000173	0.0132
regulation of animal organ morphogenesis (GO:2000027)	87	15	4.44	+	3.38	3.09e-05	0.0031
regulation of SMAD protein signal transduction (GO:0060390)	59	10	3.01	+	3.32	0.000734	0.041
regulation of substrate adhesion-dependent cell spreading (GO:1900024)	60	10	3.06	+	3.27	0.000841	0.0453
regulation of cartilage development (GO:0061035)	67	11	3.42	+	3.22	0.000536	0.032
biomineral tissue development (GO:0031214)	92	15	4.7	+	3.19	6.06e-05	0.00537
endoplasmic reticulum to Golgi vesicle-mediated transport (GO:0006888)	112	18	5.72	+	3.15	1.41e-05	0.00167
chondrocyte differentiation (GO:0002062)	81	13	4.13	+	3.14	0.000218	0.0158
cardiac muscle cell differentiation (GO:0055007)	81	13	4.13	+	3.14	0.000218	0.0157
cellular response to fibroblast growth factor stimulus (GO:0044344)	75	12	3.83	+	3.13	0.000388	0.0249
regulation of bone mineralization (GO:0030500)	75	12	3.83	+	3.13	0.000388	0.0248
actomyosin structure organization (GO:0031032)	119	19	6.07	+	3.13	9.02e-06	0.00116
regulation of cellular response to growth factor stimulus (GO:0090287)	296	47	15.11	+	3.11	3.36e-12	2.4e-09
cardiocyte differentiation (GO:0035051)	108	17	5.51	+	3.08	3.19e-05	0.00319
cardiac muscle contraction (GO:0060048)	77	12	3.93	+	3.05	0.000497	0.0304
regulation of epithelial to mesenchymal transition (GO:0010717)	103	16	5.26	+	3.04	6.38e-05	0.00555
actin-mediated cell contraction (GO:0070252)	71	11	3.62	+	3.04	0.000887	0.0471
organ growth (GO:0035265)	97	15	4.95	+	3.03	0.000113	0.00913
muscle contraction (GO:0006936)	220	34	11.23	+	3.03	6.98e-09	2.55e-06
muscle cell differentiation (GO:0042692)	265	40	13.53	+	2.96	6.69e-10	3.23e-07
integrin-mediated signaling pathway (GO:0007229)	93	14	4.75	+	2.95	0.000253	0.0175
regulation of biomineral tissue development (GO:0070167)	93	14	4.75	+	2.95	0.000253	0.0174
response to fibroblast growth factor (GO:0071774)	81	12	4.13	+	2.9	0.000794	0.0437
epithelial to mesenchymal transition (GO:0001837)	81	12	4.13	+	2.9	0.000794	0.0435
connective tissue development (GO:0061448)	217	32	11.08	+	2.89	6.03e-08	1.84e-05
negative regulation of transmembrane receptor protein serine/threonine kinase signaling pathway (GO:0090101)	143	21	7.3	+	2.88	1.19e-05	0.00148
regulation of organ growth (GO:0046620)	82	12	4.19	+	2.87	0.000888	0.047
muscle system process (GO:0003012)	270	39	13.78	+	2.83	3.96e-09	1.52e-06
bone development (GO:0060348)	187	27	9.55	+	2.83	9.85e-07	0.000199
regulation of transmembrane receptor protein serine/threonine kinase signaling pathway (GO:0090092)	251	36	12.81	+	2.81	1.9e-08	6.31e-06
heart process (GO:0003015)	106	15	5.41	+	2.77	0.000309	0.0206
artery development (GO:0060840)	99	14	5.05	+	2.77	0.000488	0.0301
regulation of heart rate (GO:0002027)	92	13	4.7	+	2.77	0.000773	0.0428
striated muscle tissue development (GO:0014706)	184	26	9.39	+	2.77	2.35e-06	0.00041
striated muscle cell differentiation (GO:0051146)	206	29	10.52	+	2.76	6.75e-07	0.00014
cardiac muscle tissue development (GO:0048738)	178	25	9.09	+	2.75	4.09e-06	0.000613
heart contraction (GO:0060047)	93	13	4.75	+	2.74	0.000858	0.0458
muscle structure development (GO:0061061)	481	66	24.55	+	2.69	1.66e-13	1.78e-10
regulation of osteoblast differentiation (GO:0045667)	124	17	6.33	+	2.69	0.000186	0.0141
mesenchyme development (GO:0060485)	228	31	11.64	+	2.66	6.1e-07	0.000129
response to transforming growth factor beta (GO:0071559)	155	21	7.91	+	2.65	4.09e-05	0.00385
cellular response to transforming growth factor beta stimulus (GO:0071560)	148	20	7.55	+	2.65	6.43e-05	0.00556
supramolecular fiber organization (GO:0097435)	550	74	28.07	+	2.64	1.46e-14	1.98e-11
cell-substrate adhesion (GO:0031589)	179	24	9.14	+	2.63	1.41e-05	0.00167
negative regulation of epithelial cell proliferation (GO:0050680)	128	17	6.53	+	2.6	0.000274	0.0186
ossification (GO:0001503)	273	36	13.94	+	2.58	1.67e-07	4.37e-05
positive regulation of cell-substrate adhesion (GO:0010811)	122	16	6.23	+	2.57	0.000474	0.0296
blood vessel diameter maintenance (GO:0097746)	138	18	7.04	+	2.56	0.000231	0.0164
regulation of tube diameter (GO:0035296)	138	18	7.04	+	2.56	0.000231	0.0164
lung development (GO:0030324)	184	24	9.39	+	2.56	2.25e-05	0.00241
regulation of tube size (GO:0035150)	139	18	7.1	+	2.54	0.000253	0.0176
regulation of ossification (GO:0030278)	116	15	5.92	+	2.53	0.000818	0.0443
cell-matrix adhesion (GO:0007160)	132	17	6.74	+	2.52	0.000397	0.0253
respiratory tube development (GO:0030323)	188	24	9.6	+	2.5	3.22e-05	0.00319
mesenchymal cell differentiation (GO:0048762)	165	21	8.42	+	2.49	0.000103	0.0085
regulation of endothelial cell proliferation (GO:0001936)	126	16	6.43	+	2.49	0.00068	0.0387
regulation of muscle system process (GO:0090257)	214	27	10.92	+	2.47	1.31e-05	0.0016
regulation of vasculature development (GO:1901342)	278	35	14.19	+	2.47	1.17e-06	0.000227
positive regulation of vasculature development (GO:1904018)	159	20	8.12	+	2.46	0.000175	0.0133
blood vessel morphogenesis (GO:0048514)	422	53	21.54	+	2.46	1.36e-09	5.52e-07
muscle tissue development (GO:0060537)	319	40	16.28	+	2.46	1.84e-07	4.75e-05
regulation of angiogenesis (GO:0045765)	272	34	13.88	+	2.45	1.85e-06	0.000334
regulation of muscle contraction (GO:0006937)	152	19	7.76	+	2.45	0.000273	0.0186
epithelial cell proliferation (GO:0050673)	168	21	8.58	+	2.45	0.000133	0.0104
regulation of actin polymerization or depolymerization (GO:0008064)	145	18	7.4	+	2.43	0.000427	0.0268
positive regulation of ERK1 and ERK2 cascade (GO:0070374)	171	21	8.73	+	2.41	0.000171	0.0131
negative regulation of cell migration (GO:0030336)	277	34	14.14	+	2.4	2.38e-06	0.000404
axon guidance (GO:0007411)	212	26	10.82	+	2.4	4.5e-05	0.00418
muscle organ development (GO:0007517)	286	35	14.6	+	2.4	1.74e-06	0.000322
neuron projection guidance (GO:0097485)	213	26	10.87	+	2.39	4.69e-05	0.00431
positive regulation of angiogenesis (GO:0045766)	156	19	7.96	+	2.39	0.000382	0.0246
regulation of actin filament length (GO:0030832)	148	18	7.55	+	2.38	0.000548	0.0325
blood vessel development (GO:0001568)	511	62	26.08	+	2.38	2.28e-10	1.37e-07
angiogenesis (GO:0001525)	333	40	17	+	2.35	4.54e-07	0.000103
positive regulation of epithelial cell proliferation (GO:0050679)	192	23	9.8	+	2.35	0.000165	0.0128
regulation of heart contraction (GO:0008016)	184	22	9.39	+	2.34	0.000241	0.017
axonogenesis (GO:0007409)	343	41	17.51	+	2.34	3.67e-07	8.86e-05
regulation of actin filament organization (GO:0110053)	253	30	12.91	+	2.32	1.68e-05	0.00189
vasculature development (GO:0001944)	532	63	27.16	+	2.32	5.84e-10	3.01e-07
positive regulation of supramolecular fiber organization (GO:1902905)	170	20	8.68	+	2.3	0.000558	0.0327
negative regulation of cell motility (GO:2000146)	290	34	14.8	+	2.3	5.61e-06	0.0008
regulation of monoatomic ion transmembrane transporter activity (GO:0032412)	181	21	9.24	+	2.27	0.000448	0.0281
blood circulation (GO:0008015)	382	44	19.5	+	2.26	4.13e-07	9.82e-05
regulation of ERK1 and ERK2 cascade (GO:0070372)	253	29	12.91	+	2.25	6.3e-05	0.00551
regulation of chemotaxis (GO:0050920)	192	22	9.8	+	2.24	0.000369	0.0239
skeletal system development (GO:0001501)	472	54	24.09	+	2.24	2.69e-08	8.76e-06
respiratory system development (GO:0060541)	210	24	10.72	+	2.24	0.000203	0.0151
regulation of actin filament-based process (GO:0032970)	359	41	18.32	+	2.24	1.29e-06	0.000245
regulation of cell-substrate adhesion (GO:0010810)	211	24	10.77	+	2.23	0.000216	0.0158
cell adhesion (GO:0007155)	898	102	45.84	+	2.23	1.43e-14	2.14e-11
regulation of actin cytoskeleton organization (GO:0032956)	318	36	16.23	+	2.22	7.31e-06	0.000977
regulation of supramolecular fiber organization (GO:1902903)	364	41	18.58	+	2.21	2.61e-06	0.000434
circulatory system development (GO:0072359)	882	99	45.02	+	2.2	6.84e-14	7.87e-11
regulation of transmembrane transporter activity (GO:0022898)	188	21	9.6	+	2.19	0.000675	0.0386
regulation of epithelial cell proliferation (GO:0050678)	341	38	17.41	+	2.18	7.98e-06	0.00106
heart development (GO:0007507)	530	59	27.05	+	2.18	1.6e-08	5.44e-06
negative regulation of locomotion (GO:0040013)	307	34	15.67	+	2.17	1.99e-05	0.00219
cellular response to growth factor stimulus (GO:0071363)	452	50	23.07	+	2.17	3.22e-07	7.9e-05
axon development (GO:0061564)	383	42	19.55	+	2.15	2.89e-06	0.000476
negative regulation of growth (GO:0045926)	213	23	10.87	+	2.12	0.000737	0.041
regulation of blood circulation (GO:1903522)	232	25	11.84	+	2.11	0.000412	0.026
response to growth factor (GO:0070848)	480	51	24.5	+	2.08	7.58e-07	0.000155
actin filament-based process (GO:0030029)	579	61	29.55	+	2.06	7.08e-08	2.08e-05
neuron projection morphogenesis (GO:0048812)	459	48	23.43	+	2.05	2.41e-06	0.000406
positive regulation of MAPK cascade (GO:0043410)	425	44	21.69	+	2.03	8.96e-06	0.00117
plasma membrane bounded cell projection morphogenesis (GO:0120039)	464	48	23.68	+	2.03	2.99e-06	0.000486
cell morphogenesis involved in neuron differentiation (GO:0048667)	416	43	21.23	+	2.03	1.22e-05	0.00151
enzyme-linked receptor protein signaling pathway (GO:0007167)	573	59	29.25	+	2.02	3.05e-07	7.6e-05
cell projection morphogenesis (GO:0048858)	469	48	23.94	+	2.01	5.21e-06	0.000757
regulation of system process (GO:0044057)	500	51	25.52	+	2	2.35e-06	0.000413
actin cytoskeleton organization (GO:0030036)	513	52	26.19	+	1.99	3.04e-06	0.000489
actin filament organization (GO:0007015)	258	26	13.17	+	1.97	0.000881	0.0469
circulatory system process (GO:0003013)	469	47	23.94	+	1.96	9.46e-06	0.0012
regulation of cell migration (GO:0030334)	894	89	45.63	+	1.95	9.88e-10	4.35e-07
cell surface receptor protein tyrosine kinase signaling pathway (GO:0007169)	396	39	20.21	+	1.93	0.000105	0.00859
positive regulation of cell migration (GO:0030335)	528	52	26.95	+	1.93	7e-06	0.000943
positive regulation of cell motility (GO:2000147)	549	54	28.02	+	1.93	4.03e-06	0.000609
regulation of cell motility (GO:2000145)	947	93	48.34	+	1.92	1.02e-09	4.37e-07
tube morphogenesis (GO:0035239)	663	65	33.84	+	1.92	4.82e-07	0.000106
positive regulation of locomotion (GO:0040017)	563	55	28.74	+	1.91	3.5e-06	0.000551
tube development (GO:0035295)	862	84	44	+	1.91	9.89e-09	3.44e-06
regulation of anatomical structure size (GO:0090066)	473	45	24.14	+	1.86	6.89e-05	0.0059
negative regulation of developmental process (GO:0051093)	821	78	41.91	+	1.86	8.82e-08	2.54e-05
regulation of locomotion (GO:0040012)	984	93	50.23	+	1.85	5.78e-09	2.16e-06
negative regulation of cell differentiation (GO:0045596)	587	55	29.96	+	1.84	1.35e-05	0.00163
neuron projection development (GO:0031175)	643	60	32.82	+	1.83	5.83e-06	0.000815
anatomical structure formation involved in morphogenesis (GO:0048646)	913	84	46.6	+	1.8	1.53e-07	4.1e-05
tissue development (GO:0009888)	1585	145	80.91	+	1.79	1.72e-12	1.43e-09
cell-cell adhesion (GO:0098609)	517	47	26.39	+	1.78	0.000143	0.0111
regulation of MAPK cascade (GO:0043408)	598	53	30.52	+	1.74	8.9e-05	0.00744
negative regulation of cell population proliferation (GO:0008285)	670	59	34.2	+	1.73	4.59e-05	0.00424
regulation of cytoskeleton organization (GO:0051493)	493	43	25.16	+	1.71	0.000559	0.0327
positive regulation of cell differentiation (GO:0045597)	820	70	41.86	+	1.67	2.03e-05	0.00221
anatomical structure morphogenesis (GO:0009653)	2054	175	104.84	+	1.67	2.82e-12	2.11e-09
cell migration (GO:0016477)	857	73	43.74	+	1.67	1.45e-05	0.00168
animal organ morphogenesis (GO:0009887)	897	76	45.79	+	1.66	1.11e-05	0.00139
regulation of anatomical structure morphogenesis (GO:0022603)	793	67	40.48	+	1.66	4.47e-05	0.00418
neuron development (GO:0048666)	800	67	40.84	+	1.64	6.7e-05	0.00576
cell morphogenesis (GO:0000902)	650	54	33.18	+	1.63	0.000493	0.0302
system development (GO:0048731)	3243	268	165.54	+	1.62	7.73e-18	1.16e-13
animal organ development (GO:0048513)	2549	209	130.11	+	1.61	3.77e-13	3.53e-10
neuron differentiation (GO:0030182)	995	81	50.79	+	1.59	2.78e-05	0.00283
neurogenesis (GO:0022008)	1243	101	63.45	+	1.59	2.36e-06	0.000405
positive regulation of developmental process (GO:0051094)	1248	101	63.7	+	1.59	3.31e-06	0.000527
regulation of cell differentiation (GO:0045595)	1424	115	72.69	+	1.58	5.54e-07	0.000118
cellular response to endogenous stimulus (GO:0071495)	1036	83	52.88	+	1.57	3.94e-05	0.00374
multicellular organism development (GO:0007275)	3634	288	185.49	+	1.55	8.33e-17	3.12e-13
generation of neurons (GO:0048699)	1071	84	54.67	+	1.54	7.19e-05	0.00608
regulation of multicellular organismal development (GO:2000026)	1307	102	66.71	+	1.53	1.37e-05	0.00164
cell motility (GO:0048870)	1013	78	51.71	+	1.51	0.000281	0.019
response to endogenous stimulus (GO:0009719)	1278	98	65.23	+	1.5	4.9e-05	0.00447
system process (GO:0003008)	1471	112	75.09	+	1.49	1.65e-05	0.00188
regulation of developmental process (GO:0050793)	2247	170	114.7	+	1.48	6.74e-08	2.02e-05
anatomical structure development (GO:0048856)	4698	353	239.81	+	1.47	8.47e-18	6.34e-14
cytoskeleton organization (GO:0007010)	1175	88	59.98	+	1.47	0.000251	0.0176
regulation of cell population proliferation (GO:0042127)	1537	115	78.45	+	1.47	2.44e-05	0.00254
positive regulation of signal transduction (GO:0009967)	1471	110	75.09	+	1.46	3.86e-05	0.00368
positive regulation of cell communication (GO:0010647)	1640	121	83.71	+	1.45	2.53e-05	0.00259
positive regulation of signaling (GO:0023056)	1643	121	83.87	+	1.44	3.24e-05	0.00317
cell differentiation (GO:0030154)	3255	239	166.15	+	1.44	5.05e-10	2.8e-07
cellular developmental process (GO:0048869)	3258	239	166.3	+	1.44	6.66e-10	3.32e-07
nervous system development (GO:0007399)	2024	148	103.31	+	1.43	4.16e-06	0.000616
cell development (GO:0048468)	2033	148	103.77	+	1.43	5.57e-06	0.000802
developmental process (GO:0032502)	5124	367	261.55	+	1.4	3.59e-15	5.96e-12
multicellular organismal process (GO:0032501)	5250	369	267.98	+	1.38	6.07e-14	7.57e-11
regulation of multicellular organismal process (GO:0051239)	2734	192	139.55	+	1.38	1.75e-06	0.000319
regulation of signal transduction (GO:0009966)	2835	196	144.71	+	1.35	3.9e-06	0.000602
regulation of cell communication (GO:0010646)	3217	220	164.21	+	1.34	1.59e-06	0.000297
regulation of signaling (GO:0023051)	3213	217	164.01	+	1.32	4.73e-06	0.000695
signaling (GO:0023052)	4194	268	214.08	+	1.25	1.84e-05	0.00204
signal transduction (GO:0007165)	3896	248	198.87	+	1.25	6.02e-05	0.00537
cell communication (GO:0007154)	4231	269	215.97	+	1.25	2.79e-05	0.00282
regulation of response to stimulus (GO:0048583)	3706	232	189.17	+	1.23	0.000357	0.0233
regulation of cellular metabolic process (GO:0031323)	5249	224	267.93	-	0.84	0.000791	0.0437
regulation of metabolic process (GO:0019222)	5869	246	299.58	-	0.82	6.09e-05	0.00536
regulation of macromolecule metabolic process (GO:0060255)	5387	221	274.98	-	0.8	3.62e-05	0.0035
regulation of cellular biosynthetic process (GO:0031326)	4539	186	231.69	-	0.8	0.000254	0.0174
regulation of biosynthetic process (GO:0009889)	4603	187	234.96	-	0.8	0.000123	0.00983
cellular metabolic process (GO:0044237)	5118	207	261.24	-	0.79	2.4e-05	0.00253
regulation of macromolecule biosynthetic process (GO:0010556)	4462	179	227.76	-	0.79	7.6e-05	0.00639
regulation of primary metabolic process (GO:0080090)	4991	198	254.76	-	0.78	8.62e-06	0.00113
metabolic process (GO:0008152)	7033	277	358.99	-	0.77	2.72e-09	1.07e-06
regulation of gene expression (GO:0010468)	4343	171	221.69	-	0.77	3.28e-05	0.00318
primary metabolic process (GO:0044238)	6274	247	320.25	-	0.77	5.71e-08	1.78e-05
cellular biosynthetic process (GO:0044249)	3153	119	160.94	-	0.74	0.000104	0.00858
biosynthetic process (GO:0009058)	3584	134	182.94	-	0.73	1.66e-05	0.00188
regulation of RNA biosynthetic process (GO:2001141)	3010	109	153.64	-	0.71	2.37e-05	0.00251
regulation of DNA-templated transcription (GO:0006355)	2991	108	152.67	-	0.71	2.25e-05	0.00242
macromolecule metabolic process (GO:0043170)	5022	179	256.34	-	0.7	9.71e-10	4.4e-07
regulation of RNA metabolic process (GO:0051252)	3245	114	165.64	-	0.69	2.15e-06	0.000383
macromolecule biosynthetic process (GO:0009059)	2610	89	133.23	-	0.67	9.4e-06	0.0012
regulation of nucleobase-containing compound metabolic process (GO:0019219)	3533	119	180.34	-	0.66	3.69e-08	1.17e-05
regulation of transcription by RNA polymerase II (GO:0006357)	2286	76	116.69	-	0.65	1.56e-05	0.0018
macromolecule catabolic process (GO:0009057)	925	25	47.22	-	0.53	0.000284	0.0191
gene expression (GO:0010467)	2185	57	111.53	-	0.51	1.05e-09	4.37e-07
cell cycle (GO:0007049)	909	22	46.4	-	0.47	4.93e-05	0.00447
cell cycle process (GO:0022402)	831	20	42.42	-	0.47	9.44e-05	0.00785
protein-DNA complex organization (GO:0071824)	797	19	40.68	-	0.47	0.000132	0.0104
nucleobase-containing compound metabolic process (GO:0006139)	2493	59	127.25	-	0.46	2.31e-13	2.3e-10
chromatin organization (GO:0006325)	721	17	36.8	-	0.46	0.000252	0.0176
post-translational protein modification (GO:0043687)	778	18	39.71	-	0.45	0.000109	0.00885
chromatin remodeling (GO:0006338)	582	13	29.71	-	0.44	0.00071	0.0398
protein modification by small protein conjugation (GO:0032446)	645	14	32.92	-	0.43	0.000229	0.0164
protein ubiquitination (GO:0016567)	572	12	29.2	-	0.41	0.000314	0.0208
nucleobase-containing compound biosynthetic process (GO:0034654)	1599	32	81.62	-	0.39	4.58e-11	2.86e-08
protein modification by small protein conjugation or removal (GO:0070647)	724	14	36.96	-	0.38	1.31e-05	0.0016
ubiquitin-dependent protein catabolic process (GO:0006511)	467	9	23.84	-	0.38	0.000582	0.0339
RNA metabolic process (GO:0016070)	1400	23	71.46	-	0.32	3.65e-12	2.48e-09
chromosome organization (GO:0051276)	432	7	22.05	-	0.32	0.000223	0.0161
nucleic acid metabolic process (GO:0090304)	1976	32	100.86	-	0.32	2.49e-17	1.24e-13
nucleic acid biosynthetic process (GO:0141187)	1330	21	67.89	-	0.31	4.6e-12	3e-09
DNA damage response (GO:0006974)	737	11	37.62	-	0.29	2.97e-07	7.53e-05
DNA metabolic process (GO:0006259)	686	10	35.02	-	0.29	4.97e-07	0.000108
RNA biosynthetic process (GO:0032774)	1257	18	64.16	-	0.28	1.88e-12	1.48e-09
organelle fission (GO:0048285)	315	4	16.08	-	0.25	0.000634	0.0366
mRNA metabolic process (GO:0016071)	566	7	28.89	-	0.24	1.29e-06	0.000247
mRNA processing (GO:0006397)	419	5	21.39	-	0.23	2.52e-05	0.0026
translation (GO:0006412)	355	4	18.12	-	0.22	0.000119	0.00958
RNA splicing (GO:0008380)	350	3	17.87	-	0.17	2.17e-05	0.00236
regulation of post-translational protein modification (GO:1901873)	235	2	12	-	0.17	0.000813	0.0444
rRNA metabolic process (GO:0016072)	235	2	12	-	0.17	0.000813	0.0442
regulation of chromosome organization (GO:0033044)	240	2	12.25	-	0.16	0.000558	0.0328
DNA repair (GO:0006281)	481	4	24.55	-	0.16	4.4e-07	0.000103
RNA processing (GO:0006396)	807	5	41.19	-	0.12	4.74e-13	4.17e-10
ribonucleoprotein complex biogenesis (GO:0022613)	421	2	21.49	-	0.09	1.17e-07	3.24e-05
rRNA processing (GO:0006364)	202	0	10.31	-	< 0.01	3.69e-05	0.00354
ribosome biogenesis (GO:0042254)	287	0	14.65	-	< 0.01	4.58e-07	0.000102

### Sheet: GOterms_5perc_DN_TCGA
Analysis Type:	PANTHER Overrepresentation Test (Released 20240807)
Annotation Version and Release Date:	GO Ontology database DOI: 10.5281/zenodo.12173881 Released 2024-06-17
Analyzed List:	upload_1 (Homo sapiens)
Reference List:	Reference_genelist.txt (Homo sapiens)
Test Type:	FISHER
Correction:	FDR
GO biological process complete	Reference_genelist.txt - REFLIST (16280)	upload_1 (827)	upload_1 (expected)	upload_1 (over/under)	upload_1 (fold Enrichment)	upload_1 (raw P-value)	upload_1 (FDR)
tRNA threonylcarbamoyladenosine metabolic process (GO:0070525)	17	6	0.86	+	6.95	0.000129	0.0507
mitochondrial RNA metabolic process (GO:0000959)	41	12	2.08	+	5.76	5.5e-07	0.000343
ribosome assembly (GO:0042255)	54	11	2.74	+	4.01	6.99e-05	0.0291
RNA methylation (GO:0001510)	76	15	3.86	+	3.89	5.31e-06	0.00241
ribosomal small subunit biogenesis (GO:0042274)	96	18	4.88	+	3.69	1.37e-06	0.000681
mitochondrial gene expression (GO:0140053)	140	22	7.11	+	3.09	2.2e-06	0.00106
tRNA processing (GO:0008033)	134	21	6.81	+	3.09	3.89e-06	0.00182
cytoplasmic translation (GO:0002181)	110	17	5.59	+	3.04	3.83e-05	0.0164
RNA modification (GO:0009451)	162	25	8.23	+	3.04	6.43e-07	0.000385
macromolecule methylation (GO:0043414)	120	18	6.1	+	2.95	3.45e-05	0.0152
tRNA metabolic process (GO:0006399)	197	29	10.01	+	2.9	2.35e-07	0.00016
rRNA metabolic process (GO:0016072)	235	33	11.94	+	2.76	1.1e-07	7.86e-05
rRNA processing (GO:0006364)	202	28	10.26	+	2.73	1.31e-06	0.000674
RNA splicing (GO:0008380)	350	48	17.78	+	2.7	3.25e-10	3.04e-07
RNA splicing, via transesterification reactions (GO:0000375)	237	32	12.04	+	2.66	4.24e-07	0.000276
mRNA splicing, via spliceosome (GO:0000398)	233	31	11.84	+	2.62	8.87e-07	0.000491
RNA splicing, via transesterification reactions with bulged adenosine as nucleophile (GO:0000377)	233	31	11.84	+	2.62	8.87e-07	0.000474
RNA processing (GO:0006396)	807	106	40.99	+	2.59	6.53e-20	9.77e-16
mRNA processing (GO:0006397)	419	55	21.28	+	2.58	8.88e-11	9.49e-08
ribosome biogenesis (GO:0042254)	287	36	14.58	+	2.47	7.9e-07	0.000455
translation (GO:0006412)	355	44	18.03	+	2.44	4.74e-08	3.73e-05
ribonucleoprotein complex biogenesis (GO:0022613)	421	49	21.39	+	2.29	5.63e-08	4.21e-05
mRNA metabolic process (GO:0016071)	566	63	28.75	+	2.19	4.04e-09	3.36e-06
RNA biosynthetic process (GO:0032774)	1257	137	63.85	+	2.15	3.61e-18	1.8e-14
RNA metabolic process (GO:0016070)	1400	147	71.12	+	2.07	5.29e-18	1.98e-14
nucleic acid biosynthetic process (GO:0141187)	1330	139	67.56	+	2.06	8.78e-17	2.63e-13
nucleobase-containing compound biosynthetic process (GO:0034654)	1599	149	81.23	+	1.83	1.18e-13	1.96e-10
gene expression (GO:0010467)	2185	203	110.99	+	1.83	7.61e-19	5.7e-15
nucleic acid metabolic process (GO:0090304)	1976	176	100.38	+	1.75	2.32e-14	4.35e-11
macromolecule biosynthetic process (GO:0009059)	2610	222	132.58	+	1.67	4.91e-16	1.05e-12
cellular biosynthetic process (GO:0044249)	3153	257	160.17	+	1.6	1.55e-16	3.88e-13
nucleobase-containing compound metabolic process (GO:0006139)	2493	193	126.64	+	1.52	4.64e-10	4.08e-07
biosynthetic process (GO:0009058)	3584	271	182.06	+	1.49	2.37e-13	3.54e-10
macromolecule metabolic process (GO:0043170)	5022	348	255.11	+	1.36	2.76e-12	3.76e-09
cellular metabolic process (GO:0044237)	5118	353	259.99	+	1.36	3.56e-12	4.43e-09
primary metabolic process (GO:0044238)	6274	410	318.71	+	1.29	4.39e-11	5.05e-08
positive regulation of metabolic process (GO:0009893)	3405	218	172.97	+	1.26	0.000131	0.0502
metabolic process (GO:0008152)	7033	446	357.27	+	1.25	2.49e-10	2.48e-07
system development (GO:0048731)	3243	122	164.74	-	0.74	9.81e-05	0.0397
synapse organization (GO:0050808)	316	3	16.05	-	0.19	0.000131	0.0491
