## Supplementary Table 3 for "Evaluation of gene expression-based predictors of lymph node metastasis in bladder cancer"

### Sheet: All_Summary
External signature's performance, training in Lund2017
Lund2017_Training	Nested 5x5CV AUC	Nested 5x5CV BalancedAccuracy	GLMNET 10x5 nestedCV AverageAUC (95%CI)	GLMNET 10x5 nestedCV Average BalancedAccuracy (95%CI)	RF 5x 5-fold CV Average AUC (95%CI)	RF 5x 5-fold CV Average BalancedAccuracy (95%CI)
Cao_2020	0.525	0.493	0.562 (0.552-0.573)	0.498 (0.492-0.504)	0.589 (0.556-0.621)	0.542 (0.531-0.553)
Chen_2022	0.497	0.5	0.480 (0.471-0.490)	0.499 (0.497-0.500)	0.561 (0.534-0.587)	0.512 (0.501-0.524)
Laurberg_2014	0.494	0.5	0.482 (0.469-0.494)	0.499 (0.498-0.501)	0.555 (0.529-0.581)	0.49 (0.471-0.509)
Lu_2019	0.435	0.492	0.503 (0.488-0.518)	0.499 (0.496-0.501)	0.561 (0.539-0.584)	0.485 (0.477-0.493)
Lu_2023	NA*	NA*	NA*	NA*	0.548 (0.522-0.574)	0.482 (0.464-0.501)
Luo_2021	NA*	NA*	NA*	NA*	0.567 (0.542-0.591)	0.427 (0.412-0.442)
Mitra_2006	0.55	0.508	0.541 (0.515-0.567)	0.501 (0.498-0.503)	0.543 (0.518-0.567)	0.511 (0.499-0.522)
Mitra_2014	NA*	NA*	NA*	NA*	0.564 (0.539-0.589)	0.475 (0.462-0.489)
Seiler_2016	0.539	0.5	0.505 (0.492-0.517)	0.511 (0.500-0.521)	0.548 (0.525-0.571)	0.518 (0.504-0.532)
Smith_2011	0.585	0.508	0.559 (0.542-0.575)	0.506 (0.501-0.511)	0.536 (0.513-0.559)	0.519 (0.501-0.537)
Stubendorff_2019	0.484	0.5	0.469 (0.453-0.486)	0.499 (0.498-0.500)	0.547 (0.527-0.568)	0.527 (0.508-0.547)
Wang_2018	0.486	0.5	0.481 (0.467-0.495)	0.500 (0.499-0.500)	0.549 (0.531-0.566)	0.498 (0.483-0.512)
Top50 DEGs performance, training in Lund2017
Lund2017_Training	Nested 5x5CV AUC	Nested 5x5CV BalancedAccuracy	GLMNET 10x5 nestedCV AverageAUC (95%CI)	GLMNET 10x5 nestedCV Average BalancedAccuracy (95%CI)	RF 5x 5-fold CV Average AUC (95%CI)	RF 5x 5-fold CV Average BalancedAccuracy (95%CI)
Lund2017_Top50Sign	0.806	0.697	0.797 (0.792-0.802)	0.701 (0.692-0.710)	0.758 (0.735-0.781)	0.626 (0.607-0.646)
TCGA_Top50Sign	0.514	0.485	0.554 (0.536-0.572)	0.502 (0.499-0.505)	0.575 (0.553-0.597)	0.526 (0.512-0.54)
External signature's performance, training in TCGA
TCGA_Training	Nested 5x5CV AUC	Nested 5x5CV BalancedAccuracy	GLMNET 10x5 nestedCV AverageAUC (95%CI)	GLMNET 10x5 nestedCV Average BalancedAccuracy (95%CI)	RF 5x 5-fold CV Average AUC (95%CI)	RF 5x 5-fold CV Average BalancedAccuracy (95%CI)
Cao_2020	0.661	0.548	0.664 (0.655-0.674)	0.560 (0.550-0.570)	0.675 (0.653-0.697)	0.604 (0.586-0.623)
Chen_2022	0.677	0.579	0.676 (0.673-0.679)	0.581 (0.575-0.586)	0.636 (0.609-0.664)	0.570 (0.556-0.584)
Laurberg_2014	0.61	0.501	0.616 (0.607-0.626)	0.506 (0.501-0.511)	0.642 (0.616-0.668)	0.565 (0.546-0.584)
Lu_2019	0.735	0.61	0.735 (0.729-0.741)	0.623 (0.613-0.633)	0.723 (0.697-0.750)	0.599 (0.578-0.621)
Lu_2023	0.714	0.602	0.727 (0.723-0.731)	0.614 (0.608-0.619)	0.700 (0.675-0.725)	0.612 (0.590-0.635)
Luo_2021	0.62	0.51	0.622 (0.618-0.626)	0.511 (0.508-0.515)	0.547 (0.531-0.562)	0.547 (0.526-0.568)
Mitra_2006	0.64	0.572	0.637 (0.624-0.649)	0.556 (0.544-0.569)	0.650 (0.625-0.674)	0.545 (0.529-0.561)
Mitra_2014	0.491	0.51	0.505 (0.491-0.519)	0.502 (0.496-0.507)	0.611 (0.589-0.634)	0.563 (0.545-0.581)
Seiler_2016	0.656	0.582	0.643 (0.626-0.660)	0.560 (0.549-0.570)	0.611 (0.585-0.637)	0.559 (0.544-0.573)
Smith_2011	0.542	0.498	0.556 (0.544-0.568)	0.499 (0.493-0.505)	0.562 (0.538-0.585)	0.497 (0.484-0.511)
Stubendorff_2019	0.557	0.495	0.550 (0.536-0.563)	0.499 (0.494-0.504)	0.563 (0.543-0.583)	0.511 (0.489-0.533)
Wang_2018	0.663	0.546	0.658 (0.652-0.664)	0.557 (0.550-0.563)	0.687 (0.665-0.710)	0.593 (0.573-0.612)
Top50 DEGs performance, training in TCGA
TCGA_Training	Nested 5x5CV AUC	Nested 5x5CV BalancedAccuracy	GLMNET 10x5 nestedCV AverageAUC (95%CI)	GLMNET 10x5 nestedCV Average BalancedAccuracy (95%CI)	RF 5x 5-fold CV Average AUC (95%CI)	RF 5x 5-fold CV Average BalancedAccuracy (95%CI)
Lund2017_Top50Sign	0.609	0.53	0.623 (0.612-0.634)	0.554 (0.541-0.568)	0.666 (0.650-0.683)	0.565 (0.551-0.578)
TCGA_Top50Sign	0.769	0.66	0.774 (0.767-0.780)	0.663 (0.655-0.670)	0.769 (0.745-0.793)	0.654 (0.635-0.673)
