## Supplementary Table 4 for "Evaluation of gene expression-based predictors of lymph node metastasis in bladder cancer"

### Sheet: Lund2017_NodeStatus
GEO_SampleName	CEL_ID	pN
BLCA_Cx_28	p1404_28.CEL	0
BLCA_Cx_45	p1404_45.CEL	0
BLCA_Cx_52	p1404_52.CEL	0
BLCA_Cx_58	p1404_58.CEL	0
BLCA_Cx_79	p1404_79.CEL	0
BLCA_Cx_87	p1404_87.CEL	0
BLCA_Cx_101	p1404_101.CEL	0
BLCA_Cx_144	p1404_144.CEL	0
BLCA_Cx_150	p1404_150.CEL	0
BLCA_Cx_167	p1404_167.CEL	0
BLCA_Cx_207	p1419_207.CEL	0
BLCA_Cx_217	p1419_217.CEL	0
BLCA_Cx_249	p1419_249.CEL	0
BLCA_Cx_253	p1419_253.CEL	0
BLCA_Cx_259	p1419_259.CEL	0
BLCA_Cx_281	p1419_291.CEL	0
BLCA_Cx_71	p1404_71.CEL	0
BLCA_Cx_13	13.CEL	0
BLCA_Cx_76	p1404_76.CEL	0
BLCA_Cx_98	p1404_98.CEL	0
BLCA_Cx_104	p1404_104.CEL	0
BLCA_Cx_119	p1404_119.CEL	0
BLCA_Cx_182	p1404_182.CEL	0
BLCA_Cx_193	p1419_193.CEL	0
BLCA_Cx_5	5.CEL	0
BLCA_Cx_21	21.CEL	0
BLCA_Cx_29	p1404_29.CEL	0
BLCA_Cx_32	p1404_32.CEL	0
BLCA_Cx_53	p1404_53.CEL	0
BLCA_Cx_112	p1404_112.CEL	0
BLCA_Cx_121	p1404_121_re.CEL	0
BLCA_Cx_164	p1404_164.CEL	0
BLCA_Cx_169	p1404_169.CEL	0
BLCA_Cx_202	p1419_202.CEL	0
BLCA_Cx_229	p1419_229.CEL	0
BLCA_Cx_230	p1419_230.CEL	0
BLCA_Cx_244	p1419_244.CEL	0
BLCA_Cx_274	p1419_278.CEL	0
BLCA_Cx_291	p1419_304.CEL	0
BLCA_Cx_301	p1419_321.CEL	0
BLCA_Cx_3	3.CEL	0
BLCA_Cx_9	9.CEL	0
BLCA_Cx_25	p1404_25.CEL	0
BLCA_Cx_48	p1404_48.CEL	0
BLCA_Cx_258	p1419_258.CEL	0
BLCA_Cx_270	p1419_271.CEL	0
BLCA_Cx_152	p1404_152.CEL	0
BLCA_Cx_287	p1419_297.CEL	0
BLCA_Cx_4	4.CEL	0
BLCA_Cx_51	p1404_51.CEL	0
BLCA_Cx_89	p1404_89.CEL	0
BLCA_Cx_122	p1404_122_re.CEL	0
BLCA_Cx_139	p1404_139_re.CEL	0
BLCA_Cx_170	p1404_170.CEL	0
BLCA_Cx_171	p1404_171.CEL	0
BLCA_Cx_192	p1419_192.CEL	0
BLCA_Cx_199	p1419_199.CEL	0
BLCA_Cx_215	p1419_215.CEL	0
BLCA_Cx_254	p1419_254.CEL	0
BLCA_Cx_275	p1419_279.CEL	0
BLCA_Cx_276	p1419_281.CEL	0
BLCA_Cx_288	p1419_299.CEL	0
BLCA_Cx_38	p1404_38.CEL	0
BLCA_Cx_57	p1404_57.CEL	0
BLCA_Cx_90	p1404_90.CEL	0
BLCA_Cx_96	p1404_96.CEL	0
BLCA_Cx_99	p1404_99.CEL	0
BLCA_Cx_128	p1404_128_re.CEL	0
BLCA_Cx_175	p1404_175.CEL	0
BLCA_Cx_179	p1404_179.CEL	0
BLCA_Cx_189	p1404_189.CEL	0
BLCA_Cx_190	p1404_190.CEL	0
BLCA_Cx_195	p1419_195.CEL	0
BLCA_Cx_201	p1419_201.CEL	0
BLCA_Cx_220	p1419_220.CEL	0
BLCA_Cx_250	p1419_250.CEL	0
BLCA_Cx_252	p1419_252.CEL	0
BLCA_Cx_267	p1419_268.CEL	0
BLCA_Cx_296	p1419_315.CEL	0
BLCA_Cx_304	p1419_325.CEL	0
BLCA_Cx_64	p1404_64.CEL	0
BLCA_Cx_68	p1404_68.CEL	0
BLCA_Cx_107	p1404_107.CEL	0
BLCA_Cx_141	p1404_141_B6.CEL	0
BLCA_Cx_160	p1404_160.CEL	0
BLCA_Cx_239	p1419_239.CEL	0
BLCA_Cx_240	p1419_240.CEL	0
BLCA_Cx_272	p1419_273.CEL	0
BLCA_Cx_297	p1419_316.CEL	0
BLCA_Cx_50	p1404_50.CEL	0
BLCA_Cx_183	p1404_183.CEL	0
BLCA_Cx_292	p1419_305.CEL	0
BLCA_Cx_72	p1404_72.CEL	0
BLCA_Cx_111	p1404_111.CEL	0
BLCA_Cx_180	p1404_180.CEL	0
BLCA_Cx_263	p1419_263.CEL	0
BLCA_Cx_284	p1419_294.CEL	0
BLCA_Cx_132	p1404_132_re.CEL	0
BLCA_Cx_177	p1404_177.CEL	0
BLCA_Cx_84	p1404_84.CEL	0
BLCA_Cx_6	6.CEL	0
BLCA_Cx_14	14.CEL	0
BLCA_Cx_46	p1404_46.CEL	0
BLCA_Cx_56	p1404_56.CEL	0
BLCA_Cx_69	p1404_69.CEL	0
BLCA_Cx_78	p1404_78.CEL	0
BLCA_Cx_110	p1404_110.CEL	0
BLCA_Cx_129	p1404_129.CEL	0
BLCA_Cx_131	p1404_131_re.CEL	0
BLCA_Cx_147	p1404_147.CEL	0
BLCA_Cx_231	p1419_231.CEL	0
BLCA_Cx_237	p1419_237.CEL	0
BLCA_Cx_242	p1419_242.CEL	0
BLCA_Cx_273	p1419_274.CEL	0
BLCA_Cx_307	p1419_332.CEL	0
BLCA_Cx_16	16.CEL	0
BLCA_Cx_17	17.CEL	0
BLCA_Cx_30	p1404_30.CEL	0
BLCA_Cx_33	p1404_33.CEL	0
BLCA_Cx_47	p1404_47.CEL	0
BLCA_Cx_77	p1404_77.CEL	0
BLCA_Cx_83	p1404_83.CEL	0
BLCA_Cx_188	p1404_188.CEL	0
BLCA_Cx_196	p1419_196.CEL	0
BLCA_Cx_205	p1419_205.CEL	0
BLCA_Cx_233	p1419_233.CEL	0
BLCA_Cx_248	p1419_248.CEL	0
BLCA_Cx_261	p1419_261.CEL	0
BLCA_Cx_294	p1419_313.CEL	0
BLCA_Cx_31	p1404_31.CEL	0
BLCA_Cx_212	p1419_212.CEL	0
BLCA_Cx_34	p1404_34.CEL	0
BLCA_Cx_40	p1404_40.CEL	0
BLCA_Cx_74	p1404_74.CEL	0
BLCA_Cx_223	p1419_223.CEL	0
BLCA_Cx_18	18.CEL	0
BLCA_Cx_24	24.CEL	0
BLCA_Cx_27	p1404_27.CEL	0
BLCA_Cx_36	p1404_36.CEL	0
BLCA_Cx_75	p1404_75.CEL	0
BLCA_Cx_81	p1404_81.CEL	0
BLCA_Cx_88	p1404_88.CEL	0
BLCA_Cx_94	p1404_94.CEL	0
BLCA_Cx_105	p1404_105.CEL	0
BLCA_Cx_123	p1404_123_re.CEL	0
BLCA_Cx_126	p1404_126_re.CEL	0
BLCA_Cx_127	p1404_127_re.CEL	0
BLCA_Cx_143	p1404_143_re.CEL	0
BLCA_Cx_148	p1404_148.CEL	0
BLCA_Cx_157	p1404_157.CEL	0
BLCA_Cx_163	p1404_163.CEL	0
BLCA_Cx_165	p1404_165.CEL	0
BLCA_Cx_168	p1404_168.CEL	0
BLCA_Cx_184	p1404_184.CEL	0
BLCA_Cx_222	p1419_222.CEL	0
BLCA_Cx_224	p1419_224.CEL	0
BLCA_Cx_226	p1419_226.CEL	0
BLCA_Cx_234	p1419_234.CEL	0
BLCA_Cx_236	p1419_236.CEL	0
BLCA_Cx_257	p1419_257.CEL	0
BLCA_Cx_285	p1419_295.CEL	0
BLCA_Cx_299	p1419_318.CEL	0
BLCA_Cx_44	p1404_44.CEL	0
BLCA_Cx_109	p1404_109.CEL	0
BLCA_Cx_156	p1404_156.CEL	0
BLCA_Cx_181	p1404_181.CEL	0
BLCA_Cx_185	p1404_185.CEL	0
BLCA_Cx_194	p1419_194.CEL	0
BLCA_Cx_208	p1419_208.CEL	0
BLCA_Cx_210	p1419_210.CEL	0
BLCA_Cx_218	p1419_218.CEL	0
BLCA_Cx_228	p1419_228.CEL	0
BLCA_Cx_245	p1419_245.CEL	0
BLCA_Cx_300	p1419_319.CEL	0
BLCA_Cx_19	19.CEL	0
BLCA_Cx_219	p1419_219.CEL	0
BLCA_Cx_42	p1404_42.CEL	0
BLCA_Cx_2	2.CEL	0
BLCA_Cx_39	p1404_39.CEL	0
BLCA_Cx_70	p1404_70.CEL	0
BLCA_Cx_158	p1404_158.CEL	0
BLCA_Cx_214	p1419_214.CEL	0
BLCA_Cx_225	p1419_225.CEL	0
BLCA_Cx_227	p1419_227.CEL	0
BLCA_Cx_260	p1419_260.CEL	0
BLCA_Cx_251	p1419_251.CEL	0
BLCA_Cx_8	8.CEL	0
BLCA_Cx_61	p1404_61.CEL	0
BLCA_Cx_92	p1404_92.CEL	0
BLCA_Cx_125	p1404_125_re.CEL	0
BLCA_Cx_155	p1404_155.CEL	0
BLCA_Cx_159	p1404_159.CEL	0
BLCA_Cx_187	p1404_187.CEL	0
BLCA_Cx_197	p1419_197.CEL	0
BLCA_Cx_200	p1419_200.CEL	0
BLCA_Cx_211	p1419_211.CEL	0
BLCA_Cx_213	p1419_213.CEL	0
BLCA_Cx_243	p1419_243.CEL	0
BLCA_Cx_280	p1419_290.CEL	0
BLCA_Cx_15	15.CEL	1
BLCA_Cx_49	p1404_49.CEL	1
BLCA_Cx_55	p1404_55.CEL	1
BLCA_Cx_137	p1404_137_re.CEL	1
BLCA_Cx_173	p1404_173.CEL	1
BLCA_Cx_178	p1404_178.CEL	1
BLCA_Cx_241	p1419_241.CEL	1
BLCA_Cx_246	p1419_246.CEL	1
BLCA_Cx_266	p1419_266.CEL	1
BLCA_Cx_7	7.CEL	1
BLCA_Cx_118	p1404_118.CEL	1
BLCA_Cx_138	p1404_138.CEL	1
BLCA_Cx_198	p1419_198.CEL	1
BLCA_Cx_305	p1419_327.CEL	1
BLCA_Cx_106	p1404_106.CEL	1
BLCA_Cx_11	11.CEL	1
BLCA_Cx_149	p1404_149.CEL	1
BLCA_Cx_293	p1419_312.CEL	1
BLCA_Cx_216	p1419_216.CEL	1
BLCA_Cx_95	p1404_95.CEL	1
BLCA_Cx_203	p1419_203.CEL	1
BLCA_Cx_268	p1419_269.CEL	1
BLCA_Cx_1	p1404_1.CEL	1
BLCA_Cx_37	p1404_37.CEL	1
BLCA_Cx_140	p1404_140_re.CEL	1
BLCA_Cx_146	p1404_146.CEL	1
BLCA_Cx_302	p1419_322.CEL	1
BLCA_Cx_306	p1419_328.CEL	1
BLCA_Cx_10	10.CEL	1
BLCA_Cx_22	22.CEL	1
BLCA_Cx_26	p1404_26.CEL	1
BLCA_Cx_60	p1404_60.CEL	1
BLCA_Cx_67	p1404_67.CEL	1
BLCA_Cx_93	p1404_93.CEL	1
BLCA_Cx_102	p1404_102.CEL	1
BLCA_Cx_120	p1404_120_re.CEL	1
BLCA_Cx_162	p1404_162.CEL	1
BLCA_Cx_238	p1419_238.CEL	1
BLCA_Cx_256	p1419_256.CEL	1
BLCA_Cx_12	12.CEL	1
BLCA_Cx_59	p1404_59.CEL	1
BLCA_Cx_65	p1404_65.CEL	1
BLCA_Cx_124	p1404_124_re.CEL	1
BLCA_Cx_186	p1404_186.CEL	1
BLCA_Cx_209	p1419_209.CEL	1
BLCA_Cx_255	p1419_255.CEL	1
BLCA_Cx_283	p1419_293.CEL	1
BLCA_Cx_286	p1419_296.CEL	1
BLCA_Cx_43	p1404_43.CEL	1
BLCA_Cx_154	p1404_154.CEL	1
BLCA_Cx_290	p1419_302.CEL	1
BLCA_Cx_82	p1404_82.CEL	1
BLCA_Cx_235	p1419_235.CEL	1
BLCA_Cx_264	p1419_264.CEL	1
BLCA_Cx_116	p1404_116.CEL	1
BLCA_Cx_73	p1404_73.CEL	1
BLCA_Cx_97	p1404_97.CEL	1
BLCA_Cx_133	p1404_133_re.CEL	1
BLCA_Cx_161	p1404_161.CEL	1
BLCA_Cx_172	p1404_172.CEL	1
BLCA_Cx_206	p1419_206.CEL	1
BLCA_Cx_221	p1419_221.CEL	1
BLCA_Cx_269	p1419_270.CEL	1
BLCA_Cx_278	p1419_288.CEL	1
BLCA_Cx_303	p1419_323.CEL	1
BLCA_Cx_63	p1404_63.CEL	1
BLCA_Cx_100	p1404_100.CEL	1
BLCA_Cx_130	p1404_130.CEL	1
BLCA_Cx_134	p1404_134_re.CEL	1
BLCA_Cx_151	p1404_151.CEL	1
BLCA_Cx_247	p1419_247.CEL	1
BLCA_Cx_279	p1419_289.CEL	1
BLCA_Cx_142	p1404_142_re.CEL	1
BLCA_Cx_23	23.CEL	1
BLCA_Cx_41	p1404_41.CEL	1
BLCA_Cx_174	p1404_174.CEL	1
BLCA_Cx_262	p1419_262.CEL	1
BLCA_Cx_54	p1404_54.CEL	1
BLCA_Cx_62	p1404_62.CEL	1
BLCA_Cx_80	p1404_80.CEL	1
BLCA_Cx_91	p1404_91.CEL	1
BLCA_Cx_114	p1404_114.CEL	1
BLCA_Cx_145	p1404_145.CEL	1
BLCA_Cx_153	p1404_153.CEL	1
BLCA_Cx_277	p1419_284.CEL	1
BLCA_Cx_289	p1419_301.CEL	1
BLCA_Cx_85	p1404_85.CEL	1
BLCA_Cx_136	p1404_136_re.CEL	1
BLCA_Cx_66	p1404_66.CEL	1
BLCA_Cx_115	p1404_115.CEL	1
BLCA_Cx_191	p1404_191.CEL	1
BLCA_Cx_265	p1419_265.CEL	1
BLCA_Cx_35	p1404_35.CEL	1
BLCA_Cx_86	p1404_86.CEL	1
BLCA_Cx_166	p1404_166.CEL	1
BLCA_Cx_295	p1419_314.CEL	1
BLCA_Cx_298	p1419_317.CEL	1

### Sheet: TCGA_NodeStatus
Case.ID	pN_status
TCGA.2F.A9KT	0
TCGA.4Z.AA7W	0
TCGA.BL.A5ZZ	0
TCGA.BT.A0S7	0
TCGA.BT.A0YX	0
TCGA.BT.A20U	0
TCGA.BT.A3PK	0
TCGA.BT.A42E	0
TCGA.C4.A0F0	0
TCGA.C4.A0F1	0
TCGA.CF.A1HS	0
TCGA.CU.A0YN	0
TCGA.CU.A3KJ	0
TCGA.DK.A1A5	0
TCGA.DK.A1AE	0
TCGA.DK.A3IM	0
TCGA.DK.A3IN	0
TCGA.DK.A3IQ	0
TCGA.DK.A3IU	0
TCGA.DK.A3WW	0
TCGA.DK.A3WX	0
TCGA.DK.AA6M	0
TCGA.DK.AA6S	0
TCGA.DK.AA74	0
TCGA.E7.A7XN	0
TCGA.FD.A3B3	0
TCGA.FD.A3B4	0
TCGA.FD.A3B6	0
TCGA.FD.A3B7	0
TCGA.FD.A3B8	0
TCGA.FD.A3N5	0
TCGA.FD.A3N6	0
TCGA.FD.A3SN	0
TCGA.FD.A3SP	0
TCGA.FD.A43Y	0
TCGA.FD.A5BT	0
TCGA.FD.A5BU	0
TCGA.FD.A5BY	0
TCGA.FD.A5C1	0
TCGA.FD.A62N	0
TCGA.FD.A62S	0
TCGA.FD.A6TD	0
TCGA.FD.A6TK	0
TCGA.FT.A3EE	0
TCGA.G2.A2EF	0
TCGA.G2.A2EJ	0
TCGA.G2.A2ES	0
TCGA.GC.A3I6	0
TCGA.GC.A3RC	0
TCGA.GC.A3WC	0
TCGA.GC.A6I1	0
TCGA.GU.A42Q	0
TCGA.GU.A764	0
TCGA.GU.A766	0
TCGA.GU.AATQ	0
TCGA.HQ.A5NE	0
TCGA.K4.A4AC	0
TCGA.K4.A5RI	0
TCGA.K4.A6FZ	0
TCGA.PQ.A6FI	0
TCGA.PQ.A6FN	0
TCGA.SY.A9G5	0
TCGA.UY.A78P	0
TCGA.UY.A9PB	0
TCGA.XF.A8HE	0
TCGA.XF.A9SM	0
TCGA.XF.A9T6	0
TCGA.XF.A9T8	0
TCGA.XF.AAME	0
TCGA.XF.AAMJ	0
TCGA.XF.AAMW	0
TCGA.XF.AAN4	0
TCGA.XF.AAN5	0
TCGA.ZF.AA4W	0
TCGA.ZF.AA56	0
TCGA.2F.A9KW	0
TCGA.4Z.AA7R	0
TCGA.4Z.AA81	0
TCGA.DK.A1AC	0
TCGA.DK.A2I4	0
TCGA.DK.A6B1	0
TCGA.DK.AA75	0
TCGA.FJ.A3ZF	0
TCGA.GV.A3JX	0
TCGA.GV.A3QI	0
TCGA.GV.A40G	0
TCGA.MV.A51V	0
TCGA.UY.A8OD	0
TCGA.XF.A8HD	0
TCGA.XF.A9ST	0
TCGA.XF.AAML	0
TCGA.XF.AAN2	0
TCGA.ZF.AA4V	0
TCGA.BL.A13I	0
TCGA.BT.A20O	0
TCGA.DK.A3WY	0
TCGA.DK.AA6T	0
TCGA.FD.A5BS	0
TCGA.K4.A5RH	0
TCGA.K4.A5RJ	0
TCGA.XF.AAN8	0
TCGA.BL.A3JM	0
TCGA.BT.A20J	0
TCGA.BT.A2LA	0
TCGA.DK.AA6W	0
TCGA.G2.A2EL	0
TCGA.GC.A4ZW	0
TCGA.HQ.A2OF	0
TCGA.K4.A3WV	0
TCGA.XF.A9SI	0
TCGA.XF.A9T2	0
TCGA.XF.AAMG	0
TCGA.2F.A9KQ	0
TCGA.4Z.AA7O	0
TCGA.4Z.AA7S	0
TCGA.4Z.AA7Y	0
TCGA.4Z.AA80	0
TCGA.4Z.AA83	0
TCGA.4Z.AA89	0
TCGA.5N.A9KM	0
TCGA.BT.A20N	0
TCGA.BT.A20P	0
TCGA.BT.A20W	0
TCGA.BT.A2LB	0
TCGA.BT.A42C	0
TCGA.C4.A0F6	0
TCGA.CF.A27C	0
TCGA.CF.A3MF	0
TCGA.CF.A3MG	0
TCGA.CF.A3MH	0
TCGA.CF.A3MI	0
TCGA.CF.A47S	0
TCGA.CF.A47T	0
TCGA.CF.A47V	0
TCGA.CF.A47W	0
TCGA.CF.A47X	0
TCGA.CF.A47Y	0
TCGA.CF.A5U8	0
TCGA.CF.A5UA	0
TCGA.CF.A7I0	0
TCGA.CF.A8HX	0
TCGA.CF.A8HY	0
TCGA.CF.A9FF	0
TCGA.CF.A9FH	0
TCGA.CF.A9FL	0
TCGA.CF.A9FM	0
TCGA.CU.A3YL	0
TCGA.DK.A1AA	0
TCGA.DK.A3IS	0
TCGA.DK.A3IT	0
TCGA.DK.A3X1	0
TCGA.DK.A6AV	0
TCGA.DK.A6B0	0
TCGA.DK.AA6P	0
TCGA.DK.AA71	0
TCGA.DK.AA76	0
TCGA.DK.AA77	0
TCGA.E5.A4U1	0
TCGA.E7.A3Y1	0
TCGA.E7.A4XJ	0
TCGA.E7.A5KE	0
TCGA.E7.A5KF	0
TCGA.E7.A677	0
TCGA.E7.A678	0
TCGA.E7.A7DU	0
TCGA.E7.A8O7	0
TCGA.E7.A8O8	0
TCGA.FD.A3NA	0
TCGA.FD.A43N	0
TCGA.FD.A43X	0
TCGA.FD.A5BV	0
TCGA.FJ.A3Z9	0
TCGA.G2.A2EC	0
TCGA.G2.A2EK	0
TCGA.G2.AA3B	0
TCGA.GC.A3RB	0
TCGA.GC.A3RD	0
TCGA.GD.A6C6	0
TCGA.GU.A763	0
TCGA.GV.A6ZA	0
TCGA.H4.A2HO	0
TCGA.KQ.A41N	0
TCGA.KQ.A41Q	0
TCGA.KQ.A41R	0
TCGA.LT.A8JT	0
TCGA.S5.AA26	0
TCGA.UY.A78O	0
TCGA.UY.A9PD	0
TCGA.XF.A8HF	0
TCGA.XF.A8HG	0
TCGA.XF.A9SH	0
TCGA.XF.A9SP	0
TCGA.XF.A9T0	0
TCGA.XF.AAMX	0
TCGA.XF.AAMY	0
TCGA.XF.AAN1	0
TCGA.YF.AA3L	0
TCGA.ZF.A9R2	0
TCGA.ZF.A9R5	0
TCGA.ZF.A9RC	0
TCGA.ZF.A9RM	0
TCGA.2F.A9KR	0
TCGA.4Z.AA7N	0
TCGA.CF.A1HR	0
TCGA.CU.A5W6	0
TCGA.DK.A1AG	0
TCGA.DK.AA6X	0
TCGA.E7.A541	0
TCGA.FD.A43S	0
TCGA.FD.A5BR	0
TCGA.FD.A62P	0
TCGA.FD.A6TB	0
TCGA.FD.A6TC	0
TCGA.G2.A2EO	0
TCGA.GC.A3BM	0
TCGA.GC.A3OO	0
TCGA.K4.A4AB	0
TCGA.K4.A54R	0
TCGA.R3.A69X	0
TCGA.UY.A9PA	0
TCGA.UY.A9PH	0
TCGA.XF.A8HB	0
TCGA.XF.AAMQ	0
TCGA.XF.AAMR	0
TCGA.YC.A8S6	0
TCGA.4Z.AA7M	0
TCGA.4Z.AA87	0
TCGA.DK.A2I1	0
TCGA.DK.AA6U	0
TCGA.E7.A85H	0
TCGA.FD.A43P	0
TCGA.GD.A76B	0
TCGA.K4.A3WS	0
TCGA.K4.A3WU	0
TCGA.K4.AAQO	0
TCGA.4Z.AA82	1
TCGA.4Z.AA86	1
TCGA.BT.A20V	1
TCGA.BT.A20X	1
TCGA.BT.A42F	1
TCGA.C4.A0F7	1
TCGA.CU.A72E	1
TCGA.DK.A1AB	1
TCGA.DK.A1AF	1
TCGA.DK.A2I2	1
TCGA.DK.A2I6	1
TCGA.DK.A6B5	1
TCGA.DK.AA6Q	1
TCGA.DK.AA6R	1
TCGA.FD.A3B5	1
TCGA.FD.A3SO	1
TCGA.GC.A3YS	1
TCGA.GD.A3OQ	1
TCGA.GU.A762	1
TCGA.HQ.A5ND	1
TCGA.LC.A66R	1
TCGA.UY.A78L	1
TCGA.UY.A8OB	1
TCGA.UY.A8OC	1
TCGA.XF.A9SX	1
TCGA.XF.A9SY	1
TCGA.XF.A9T3	1
TCGA.XF.A9T4	1
TCGA.XF.A9T5	1
TCGA.XF.AAMT	1
TCGA.XF.AAN3	1
TCGA.ZF.A9RD	1
TCGA.ZF.AA4R	1
TCGA.ZF.AA58	1
TCGA.ZF.AA5H	1
TCGA.4Z.AA84	1
TCGA.BT.A20R	1
TCGA.BT.A2LD	1
TCGA.CU.A3QU	1
TCGA.DK.A1A3	1
TCGA.DK.A2HX	1
TCGA.E7.A7DV	1
TCGA.FD.A3SL	1
TCGA.FD.A3SR	1
TCGA.FD.A3SS	1
TCGA.FD.A6TE	1
TCGA.FD.A6TF	1
TCGA.FD.A6TH	1
TCGA.FJ.A3Z7	1
TCGA.FT.A61P	1
TCGA.GU.A42P	1
TCGA.GU.AATO	1
TCGA.GU.AATP	1
TCGA.GV.A3JZ	1
TCGA.GV.A3QG	1
TCGA.UY.A78K	1
TCGA.XF.A8HC	1
TCGA.XF.A9SJ	1
TCGA.XF.A9SL	1
TCGA.XF.A9SW	1
TCGA.XF.AAN0	1
TCGA.FD.A5BX	1
TCGA.G2.AA3C	1
TCGA.C4.A0EZ	1
TCGA.XF.AAMH	1
TCGA.XF.AAN7	1
TCGA.2F.A9KP	1
TCGA.BT.A3PH	1
TCGA.DK.A1A6	1
TCGA.DK.A1A7	1
TCGA.DK.A1AD	1
TCGA.DK.A3IK	1
TCGA.DK.A3IL	1
TCGA.FD.A5BZ	1
TCGA.FD.A62O	1
TCGA.FD.A6TG	1
TCGA.FD.A6TI	1
TCGA.FJ.A3ZE	1
TCGA.G2.AA3D	1
TCGA.G2.AA3F	1
TCGA.GD.A2C5	1
TCGA.GD.A3OP	1
TCGA.GU.A42R	1
TCGA.GU.A767	1
TCGA.GV.A3JV	1
TCGA.GV.A3QF	1
TCGA.GV.A3QK	1
TCGA.HQ.A2OE	1
TCGA.K4.A6MB	1
TCGA.KQ.A41O	1
TCGA.KQ.A41P	1
TCGA.UY.A78M	1
TCGA.UY.A78N	1
TCGA.UY.A9PE	1
TCGA.UY.A9PF	1
TCGA.XF.A8HH	1
TCGA.XF.A8HI	1
TCGA.XF.A9SU	1
TCGA.XF.A9SV	1
TCGA.XF.AAMZ	1
TCGA.ZF.A9R1	1
TCGA.ZF.A9R9	1
TCGA.BL.A13J	1
TCGA.BT.A20Q	1
TCGA.BT.A20T	1
TCGA.CU.A0YO	1
TCGA.DK.A3X2	1
TCGA.DK.AA6L	1
TCGA.E5.A2PC	1
TCGA.E5.A4TZ	1
TCGA.E7.A6MD	1
TCGA.FD.A3SM	1
TCGA.FD.A3SQ	1
TCGA.FD.A5C0	1
TCGA.FD.A6TA	1
TCGA.XF.A9SK	1
TCGA.XF.A9SZ	1
TCGA.CU.A0YR	1
TCGA.DK.A6B2	1
TCGA.FD.A3SJ	1
TCGA.FD.A43U	1
TCGA.GC.A6I3	1
TCGA.K4.A83P	1
TCGA.S5.A6DX	1
TCGA.SY.A9G0	1
TCGA.ZF.AA4T	1
TCGA.ZF.AA5P	1
